# Diffusional variance-determined stochastic translation efficiency

**DOI:** 10.1101/2022.03.13.483370

**Authors:** Attila Horvath, Yoshika Janapala, Ross D. Hannan, Eduardo Eyras, Thomas Preiss, Nikolay E. Shirokikh

## Abstract

Full-transcriptome methods have brought versatile power to protein biosynthesis research, but remain difficult to apply for the quantification of absolute protein synthesis rates. Here we propose and, using modified translation complex profiling, confirm co-localisation of ribosomes on messenger(m)RNA resulting from their diffusional dynamics. We demonstrate that these stochastically co-localised ribosomes are linked with the translation initiation rate and provide a robust variable to model and quantify specific protein output from mRNA.
