## Supplementary Table S1 for "Diffusional variance-determined stochastic translation efficiency"

### Sheet: rRNA_PDD_oligos
Supplementary Table S1
Sequences of DNA probes that were used to deplete TCP-seq cDNA library molecules containing ribosomal RNA (rRNA) sequences by the probe-directed degradation (PDD) method
Part of Supplementary information for:
Diffusional variance-determined stochastic translation efficiency
Attila Horvath, Yoshika Janapala, Ross D. Hannan, Eduardo Eyras, Thomas Preiss, Nikolay E. Shirokikh
DNA probe name	Target rRNA	Sequence, 5'→3'
18S-1	18S- rRNA	CTGGTTGATCCTGCCAGTAGTCATATGCTTGTC
18S-2	18S-rRNA	CAAAGATTAAGCCATGCATGTCTAAGTATAAGC
18S-3	18S-rRNA	CAGTGAAACTGCGAATGGCTCATTAAATCAG
18S-4	18S-rRNA	CATGGTATAACTGTGGTAATTCTAGAGCTAATACATGC
18S-5	18S-rRNA	TGGAAGAGATGTATTTATTAGAT
18S-6	18S-rRNA	TGATGATTCATAATAACTTTTCGAATCGCATGGC
18S-7	18S-rRNA	TGGCGATGGTTCATTCAAATTTCTGCCCTATCAACTT
18S-8	18S-rRNA	TCCTAATTCAGGGAGGTAGTGACAATAAATAACGA
18S-9	18S-rRNA	TACCTTAACGAGGAACAATTGGAGGGCAAGTC
18S-10	18S-rRNA	GGGCAAGTCTGGTGCCAGCAGCCGCGGTAATTCCAGCTCC
18S-11	18S-rRNA	TTCCAACGGGGCCTTT
18S-12	18S-rRNA	AAAATTAGAGTGTTCAAAGCAGGCGT
18S-13	18S-rRNA	TTGCTCGAATATATTAGCATGGAATAATAGAAT
18S-14	18S-rRNA	ATGATTAATAGGGACGGTCGGGGGCAT
18S-15	18S-rRNA	AAGGACGTTTTCATTAATCAAGAACGA
18S-16	18S-rRNA	ACTATGCCGACTAGGGATCGGGTGGTGTT
18S-17	18S-rRNA	CCCACTCGGCACCTTACGAGAAATCAAAGTCTT
18S-18	18S-rRNA	AGGTCCAGACACAATAAGGATTGACAGAT
18S-19	18S-rRNA	AGTTGGTGGAGTGATTTGT
18S-20	18S-rRNA	CGCTACACTGACGGAGCCAGCGAGT
18S-21	18S-rRNA	GATTGAATGGCTTAGTGAGGCCTCAGGATC
18S-22	18S-rRNA	AGCGGAGAATTTGGACAAACTTGGTCATT
18S-23	18S-rRNA	ACCTGCGGAAGGATCATTA
18S-24	18S-rRNA	ACCTGCGGAAGGATCATTAAAAAAA
25S-1	25S-rRNA	GACCTCAAATCAGGTAGGAGTACCCGCTGAACT
25S-2	25S-rRNA	GGAAAAGAAACCAACCGGGATTGCCTTAG
25S-3	25S-rRNA	CTTGGAACAGGACGTCATAGAGGGTGAGAATC
25S-4	25S-rRNA	AGAGTCGAGTTGTTTGGGAATGCAGCTCTAAGT
25S-5	25S-rRNA	CAGTGATGGAAAGATGAAAAGAACTTTGAAAAG
25S-6	25S-rRNA	GCCAGCATCAGTTTTGGTGGCAGGAT
25S-7	25S-rRNA	AATACTGCCAGCTGGGACTGAGGACTG
25S-8	25S-rRNA	TCTAACGTCTATGCGAGTGTTTGGGTGTAAAAC
25S-9	25S-rRNA	CAAGAGGTGCACAATCGACCGATCCTGA
25S-10	25S-rRNA	ATCGAACCATCTAGTAGCTGGTTCCTGCCGAAGT
25S-11	25S-rRNA	ACGTAGAGTTAAGGTGCCGGAATACACGCTC
25S-12	25S-rRNA	GGACGTGGGTTAGTCGATC
25S-13	25S-rRNA	GGATTCTTCACGGTAACGTAACTGAATG
25S-14	25S-rRNA	CAGCTTATCACCCCGGAATTGGTTTA
25S-15	25S-rRNA	CCGGAGATGGGGTCTT
25S-16	25S-rRNA	GCTTGTGACGGCCCGTGAAAATCCACAGGAAGG
25S-17	25S-rRNA	TCCACAGGAAGGAATAGTTTTCATGCCAGGTCGTAC
25S-18	25S-rRNA	TCAAAGTGAAGAAATTCAACCAAGCGCGGGTAA
25S-19	25S-rRNA	GAGGGTGTAGAATAAGTGGGAGCTTCGGCGC
25S-20	25S-rRNA	CACGTTCTAGCATTCAAGGTCCC
25S-21	25S-rRNA	ATACCGAAGCAGAATTCGGTAAGCGTTGGATTGT
25S-22	25S-rRNA	GATGGATACGAATAAGGCGTC
25S-23	25S-rRNA	TGCTGGCGAATTGCAATGTC
25S-24	25S-rRNA	AATCATTTGTATACGACTTAGATGTACAACGGG
5.8S-1	5.8S-rRNA	GGGCATGCCTGTTTGAGCGTCATT
5S-1	5S-rRNA	ACGCGAAACTCAGGTGCTGCAATCT
